# CVRMS: Cross-validated Rank-based Marker Selection for Genome-wide Prediction of Low Heritability

**DOI:** 10.1101/756130

**Authors:** Seongmun Jeong, Jae-Yoon Kim, Namshin Kim

## Abstract

CVRMS is an R package designed to extract marker subsets from repeated rank-based marker datasets generated from genome-wide association studies or marker effects for genome-wide prediction (https://github.com/lovemun/CVRMS). CVRMS provides an optimized genome-wide biomarker set with the best predictability of phenotype by implemented ridge regression using genetic information. Applying our method to human, animal, and plant datasets with wide heritability (zero to one), we selected hundreds to thousands of biomarkers for precise prediction.
