## Supplementary Table 1 for "CVRMS: Cross-validated Rank-based Marker Selection for Genome-wide Prediction of Low Heritability"

### Sheet: Flowering time at Arkansas
SNP	Chromosome	Position
id3006754	3	13077093
id6006118	6	9651785
dd11001270	11	22189552
id3001967	3	3639159
id5013321	5	27353509
id6002745	6	3330294
id9007431	9	21900226
id1001182	1	1444302
id1012557	1	22127763
id1013335	1	23314458
id3001964	3	3633697
id3001978	3	3648060
id3018557	3	36375028
id4001732	4	4271251
id6002750	6	3330720
id6003300	6	4612943
id6006091	6	9531374
id6006123	6	9652192
id6009335	6	16416489
id6010063	6	17993684
id6011042	6	21127102
id7000632	7	4729361
id7004587	7	24790535
id8003978	8	14759246
id8004076	8	15199041
id8004083	8	15206184
ud8001093	8	16698374
wd6000527	6	9552185
wd6000573	6	9604741
id1005716	1	7367469
id1013354	1	23337182
id1017916	1	30014264
id11007727	11	19960878
id2006930	2	17351410
id3000735	3	1246361
id3002064	3	3766414
id5013276	5	27291245
id6006591	6	10687993
id6006725	6	10846189
id7001678	7	9148762
id8001958	8	5751022
wd4001623	4	11650104
id1013385	1	23340988
id1013422	1	23366407
id1013613	1	23632442
id1023267	1	36814192
id11007127	11	18884148
id3002646	3	4511312
id6005265	6	8093540
id6005963	6	9353534
id6005996	6	9362972
id6006083	6	9529974
id6006088	6	9530411
id6006089	6	9530655
id6006153	6	9684568
id6010115	6	18116204
id7004583	7	24784697
id8000483	8	1721052
id9002030	9	7005739
ud4000280	4	4139616
wd7000321	7	3135312
id10004845	10	17108109
id11007106	11	18881686
id11007232	11	19018285
id12005091	12	14122084
id3001976	3	3645117
id3015979	3	33071567

### Sheet: Flowering time at Faridpur
SNP	Chromosome	Position
id12002385	12	5499254
id2005919	2	13975952
id2005983	2	14376159
id7001678	7	9148762
ud2000432	2	8086986
id1000086	1	263568
id12002410	12	5567459
id2005835	2	13365088
id4010984	4	31853012
id7004587	7	24790535
id7004589	7	24792072
id9003094	9	11175724
ud1000962	1	21837682
id1007906	1	11015557
id4009391	4	28313586
id4010934	4	31771357
id8003996	8	14919785
wd7000951	7	9307225
id10003681	10	13867606
id11006619	11	18035427
id12006501	12	19441286
id4004190	4	14173984
id5015042	5	29535538
id6006288	6	10090472
id7004626	7	24952429
id8004076	8	15199041
id9003100	9	11207009
ud12000267	12	5084016
ud2000772	2	14370758
ud7000692	7	8967589
ud8001294	8	19756423
id1008158	1	11522358
id1013628	1	23639187
id1015156	1	25395435
id11006587	11	18003737
id2002820	2	5249757
id3017455	3	35357745
id4009329	4	28151314
id8004083	8	15206184
id8006855	8	24386936
id9003120	9	11260411
id9004432	9	15335682
wd12004105	12	22179489
id12007561	12	22261887
id3004875	3	9459701
id4005931	4	19825286
id1008716	1	12751111
id12002276	12	4898178
id12002305	12	4940061
id12002333	12	5036531
id2002636	2	4989575
id2002774	2	5178411
id2002829	2	5253823
id6006373	6	10346686
id6012347	6	23822994
id9004234	9	14996321
wd6000736	6	10282460
id10006757	10	21412962
id1003170	1	3823861
id1008960	1	13530416
id1021535	1	34613671
id11003000	11	7640373
id11006610	11	18034299
id11009951	11	24876073
id12001864	12	4158417
id12002319	12	5032977
id12002401	12	5566827
id12010173	12	27486004
id2004165	2	8247249
id3017420	3	35331332
id3018317	3	36093075
id4004547	4	16233586
id4005273	4	17966407
id4006883	4	21204636
id5006883	5	17116954
id5011306	5	24457306
id6006290	6	10090822
id7001619	7	8967848
id7001707	7	9215723
id8000022	8	51045
id9004278	9	15123357
wd7000975	7	9345327
id1007910	1	11015729
id1007953	1	11058533
id1007990	1	11112775
id1008003	1	11210755
id1008046	1	11262363
id1015853	1	27244876
